# Binding profiles for 954 Drosophila and *C. elegans* transcription factors reveal tissue specific regulatory relationships

**DOI:** 10.1101/2024.01.18.576242

**Authors:** Michelle Kudron, Louis Gevirtzman, Alec Victorsen, Bridget C. Lear, Jiahao Gao, Jinrui Xu, Swapna Samanta, Emily Frink, Adri Tran-Pearson, Chau Huynh, Dionne Vafeados, Ann Hammonds, William Fisher, Martha Wall, Greg Wesseling, Vanessa Hernandez, Zhichun Lin, Mary Kasparian, Kevin White, Ravi Allada, Mark Gerstein, LaDeana Hillier, Susan E. Celniker, Valerie Reinke, Robert H. Waterston

## Abstract

A catalog of transcription factor (TF) binding sites in the genome is critical for deciphering regulatory relationships. Here we present the culmination of the modERN (model organism Encyclopedia of Regulatory Networks) consortium that systematically assayed TF binding events in vivo in two major model organisms, *Drosophila melanogaster* (fly) and *Caenorhabditis elegans* (worm). We describe key features of these datasets, comprising 604 TFs identifying 3.6M sites in the fly and 350 TFs identifying 0.9 M sites in the worm. Applying a machine learning model to these data identifies sets of TFs with a prominent role in promoting target gene expression in specific cell types. TF binding data are available through the ENCODE Data Coordinating Center and at https://epic.gs.washington.edu/modERNresource, which provides access to processed and summary data, as well as widgets to probe cell type-specific TF-target relationships. These data are a rich resource that should fuel investigations into TF function during development.
