## Supplemental File 3 for "Binding profiles for 954 Drosophila and *C. elegans* transcription factors reveal tissue specific regulatory relationships"

### Sheet: Dmel chromatin states overlap
D. melanogaster modENCODE chromatin state data - counts
D. melanogaster nine state chromatin state model overlap with ChIP metapeaks by counts
Considering only the apex of the metapeaks	chromatin states	chromatin states overlapping ChIP metapeaks	ChIP metapeaks overlapping chromatin states	% of chromatin states overlapped by a ChIP metapeak	% of ChIP metapeaks overlapping the chromatin state region
Active promoter/transcription start site region.	3685	3441	7838	93.3786	10.0527
Actively transcribed exon.	3482	3070	11836	88.1677	15.1804
Actively transcribed intron (enhancer).	2337	1972	7036	84.3817	9.0241
Other open chromatin.	3378	2684	9341	79.4553	11.9804
Actively transcribed exon on the male X chromosome (dosage compensation).	1133	933	4266	82.3477	5.47141
Region of Polycomb-mediated repression.	1337	917	5537	68.5864	7.10154
Heterochromatin.	994	582	2589	58.5513	3.32055
Heterochromatin-like region embedded in euchromatin.	971	617	1175	63.5427	1.50701
Transcriptionally silent intergenic euchromatin.	4638	3820	26700	82.3631	34.2444
Considering the 200 bases centered on the apex of the metapeaks, asking for at least 9 bases overlap	chromatin states	chromatin states overlapping ChIP metapeaks	ChIP metapeaks overlapping modENCODE states	% of chromatin states overlapped by a ChIP metapeak	% of ChIP metapeaks overlapping the chromatin state region
Active promoter/transcription start site region.	3685	3507	8330	95.1696	10.6837
Actively transcribed exon.	3482	3134	12351	90.0057	15.8409
Actively transcribed intron (enhancer).	2337	2062	7381	88.2328	9.46658
Other open chromatin.	3378	2814	9819	83.3037	12.5935
Actively transcribed exon on the male X chromosome (dosage compensation).	1133	965	4430	85.1721	5.68175
Region of Polycomb-mediated repression.	1337	1003	5713	75.0187	7.32727
Heterochromatin.	994	632	2680	63.5815	3.43726
Heterochromatin-like region embedded in euchromatin.	971	646	1254	66.5294	1.60833
Transcriptionally silent intergenic euchromatin.	4638	3979	27279	85.7913	34.987
Considering the full metapeaks, asking for at least 10 bases of overlap	chromatin states	chromatin states overlapping ChIP metapeaks	ChIP metapeaks overlapping chromatin states	% of chromatin states overlapped by a ChIP metapeak	% of ChIP metapeaks overlapping the chromatin state region	bases in chromatin states	bases in chromatin states overlapping ChIP metapeaks	% of bases in chromatin states overlapping ChIP metapeaks
Active promoter/transcription start site region.	3685	3627	9208	98.4261	11.8098	9481282	7165181	75.5719
Actively transcribed exon.	3482	3306	13987	94.9454	17.9392	15087480	5945992	39.4101
Actively transcribed intron (enhancer).	2337	2284	8886	97.7321	11.3968	9161337	7583969	82.7823
Other open chromatin.	3378	3117	11435	92.2735	14.6661	13103377	8301381	63.353
Actively transcribed exon on the male X chromosome (dosage compensation).	1133	1055	4989	93.1156	6.3987	6803545	2568980	37.7594
Region of Polycomb-mediated repression.	1337	1187	6359	88.7809	8.15581	7459137	4556697	61.0888
Heterochromatin.	994	759	3047	76.3581	3.90796	7264172	1591080	21.9031
Heterochromatin-like region embedded in euchromatin.	971	737	1500	75.9011	1.92384	2664384	770736	28.9274
Transcriptionally silent intergenic euchromatin.	4638	4276	29005	92.1949	37.2007	47728874	18019894	37.7547

### Sheet: Celegans ATAC counts by stage
C. elegans ATAC seq regions overlapping with ChIP metapeaks
C. elegans ChIP metapeaks overlapping accessible regions and accessible regions overlapping ChIP metapeaks.
stage	total ChIP metapeaks	ChIP metapeaks overlap accessible regions	total accessible regions	accessible regions overlap ChIP metapeaks
embryonic	27671	16291	42200	21849
L1	23633	17239	42215	23138
L2	16531	14534	42201	19965
L3	20078	16487	42217	22254
L4	24009	17817	42216	23865
young adult	26531	16728	42217	22554
Total	52847	27052	42245	33911

### Sheet: Celegans ATAC regions by state
Counts of C. elegans accessible regions overlapped by metapeaks and metapeaks overlapped by accessible regions.
	bases in chromatin state	total ATAC regions	ATAC regions overlapped by ChIP metapeaks	ChIP metapeaks overlapped by ATAC regions	% of ATAC reegions overlapped by ChIP metapeaks	% of ChIP metapeaks overlapped by ATAC regions
coding_promoter	2065752	13596	12014	10983	0.883642	0.405996
enhancer	2922172	19231	15475	13633	0.80469	0.503955
ncRNA	125135	824	784	747	0.951456	0.0276135
other_element	989524	6512	3800	3652	0.583538	0.134999
promoter	271942	1791	1623	1607	0.906198	0.0594041
pseudogene_promoter	44232	291	215	212	0.738832	0.00783676

### Sheet: Celegans ATAC overlap vs non
Celegans_peaksPerMetapeak_vs_overlap_with_Janes_ ATAC_region
Comparison of peaks per metapeak for those overlapping vs not overlapping C. elegans ATAC open regions (Janes et al., 2018; including ATAC data from embryo through young adult). Comparison of maximum ATAC-seq height (Janes et al., 2018; including ATAC data from embryo through young adult) for C. elegans ATAC-seq regions that overlap or do not overlap a modERN metapeak.
C. elegans peaks per metapeak for those that overlap and do not overlap
Peaks per metapeak distribution for those ChIP metapeaks with no overlap with ATAC-seq regions			Peaks per metapeak distribution for those ChIP meapeaks with overlap with ATAC-seq regions				Max ATAC seq height for those with no overlap to ChIP metapeaks			Max ATAC seq height for those with overlap to ChIP metapeaks
mean=2.67 median=1 standard_deviation=4.46			mean=30.75 median=9 standard_deviation=59.58				mean=5.02 median=3.96 standard_deviation=5.42			mean=18.23 median=8.9 standard_deviation=30.88
Peaks per metapeak	Count		Peaks per metapeak	Count			Max ATAC seq height	Count		Max ATAC seq height	Count
1	13748		1	3405			0	50		0	22
2	5156		2	2182			1	263		1	206
3	2226		3	1771			2	1710		2	1492
4	1378		4	1483			3	2198		3	3222
5	870		5	1228			4	1435		4	3277
6	564		6	1055			5	918		5	2816
7	365		7	964			6	499		6	2343
8	269		8	848			7	347		7	2054
9	222		9	755			8	225		8	1721
10	191		10	700			9	148		9	1448
11	136		11	609			10	126		10	1252
12	137		12	575			11	88		11	1054
13	88		13	520			12	50		12	942
14	57		14	462			13	50		13	900
15	57		15	418			14	35		14	759
16	41		16	356			15	30		15	684
17	28		17	337			16	25		16	616
18	29		18	344			17	21		17	518
19	21		19	335			18	18		18	488
20	15		20	285			19	20		19	514
21	10		21	249			20	10		20	398
22	22		22	237			21	12		21	358
23	15		23	244			22	7		22	322
24	14		24	242			23	9		23	304
25	8		25	199			24	6		24	297
26	9		26	204			25	5		25	276
27	17		27	191			27	1		26	281
28	6		28	178			28	4		27	259
29	10		29	174			29	3		28	224
30	9		30	167			30	2		29	197
31	5		31	152			31	1		30	192
32	4		32	131			33	2		31	191
33	5		33	132			34	1		32	188
34	8		34	96			36	2		33	130
35	5		35	129			37	2		34	119
36	5		36	122			41	3		35	153
37	8		37	119			42	1		36	117
38	5		38	121			51	1		37	116
39	1		39	107			54	1		38	108
40	1		40	107			57	1		39	102
41	4		41	105			58	1		40	78
42	2		42	96			81	1		41	113
43	2		43	118			100	1		42	92
44	2		44	93			118	1		43	87
46	2		45	99			335	1		44	78
47	4		46	69						45	84
48	2		47	67						46	61
49	3		48	70						47	81
51	2		49	88						48	65
52	2		50	81						49	72
53	4		51	79						50	66
54	1		52	50						51	65
55	1		53	68						52	65
56	3		54	64						53	58
57	1		55	70						54	52
58	2		56	58						55	51
59	1		57	65						56	50
60	1		58	49						57	58
61	1		59	57						58	49
62	2		60	48						59	54
67	2		61	58						60	47
68	1		62	64						61	52
69	2		63	51						62	43
70	1		64	50						63	41
72	1		65	36						64	32
76	1		66	42						65	38
77	1		67	53						66	31
99	1		68	51						67	33
103	1		69	42						68	24
121	1		70	42						69	34
128	1		71	51						70	39
140	1		72	47						71	30
181	1		73	43						72	37
			74	33						73	24
			75	34						74	29
			76	44						75	36
			77	50						76	37
			78	33						77	28
			79	31						78	29
			80	30						79	25
			81	29						80	25
			82	39						81	28
			83	30						82	16
			84	32						83	22
			85	40						84	16
			86	35						85	21
			87	27						86	17
			88	30						87	24
			89	34						88	8
			90	34						89	22
			91	36						90	16
			92	29						91	16
			93	29						92	16
			94	26						93	22
			95	29						94	23
			96	28						95	19
			97	19						96	14
			98	30						97	24
			99	23						98	16
			100	24						99	15
			101	27						100	17
			102	20						101	14
			103	24						102	17
			104	33						103	16
			105	27						104	10
			106	29						105	9
			107	19						106	14
			108	17						107	17
			109	30						108	12
			110	17						109	7
			111	26						110	8
			112	19						111	8
			113	21						112	9
			114	24						113	13
			115	22						114	20
			116	23						115	18
			117	24						116	5
			118	18						117	10
			119	24						118	16
			120	22						119	7
			121	13						120	9
			122	20						121	10
			123	9						122	7
			124	18						123	11
			125	15						124	9
			126	15						125	7
			127	20						126	6
			128	9						127	7
			129	19						128	9
			130	15						129	10
			131	14						130	6
			132	13						131	4
			133	15						132	6
			134	13						133	7
			135	13						134	6
			136	16						135	9
			137	11						136	10
			138	8						137	8
			139	10						138	8
			140	12						139	4
			141	11						140	6
			142	9						141	2
			143	12						142	3
			144	20						143	3
			145	17						144	7
			146	8						145	10
			147	11						146	3
			148	12						147	9
			149	17						148	5
			150	12						149	4
			151	7						150	5
			152	13						151	7
			153	13						152	8
			154	8						153	5
			155	6						154	3
			156	8						155	3
			157	18						156	4
			158	11						157	4
			159	12						158	6
			160	7						159	3
			161	8						160	6
			162	8						161	6
			163	14						162	7
			164	14						163	4
			165	7						164	4
			166	11						165	7
			167	8						166	5
			168	13						167	4
			169	12						168	4
			170	11						169	5
			171	13						170	3
			172	10						171	3
			173	11						172	4
			174	7						173	4
			175	5						174	3
			176	3						176	3
			177	5						177	2
			178	9						178	3
			179	8						179	4
			180	8						180	3
			181	8						181	1
			182	13						182	2
			183	6						183	3
			184	11						184	2
			185	7						185	2
			186	1						186	2
			187	13						187	1
			188	9						188	5
			189	4						190	3
			190	6						191	1
			191	17						192	3
			192	9						193	3
			193	6						194	2
			194	3						196	3
			195	11						197	2
			196	4						200	5
			197	7						201	4
			198	7						202	2
			199	7						203	3
			200	7						204	2
			201	11						205	3
			202	3						206	2
			203	6						207	2
			204	8						208	2
			205	7						209	2
			206	5						210	3
			207	5						211	2
			208	9						212	1
			209	7						213	3
			210	11						214	3
			211	8						215	4
			212	13						217	3
			213	10						218	1
			214	5						219	1
			215	7						221	2
			216	6						222	1
			217	8						223	3
			218	4						224	3
			219	7						226	1
			220	10						228	1
			221	4						229	2
			222	10						231	1
			223	8						232	2
			224	11						233	2
			225	1						238	1
			226	4						239	2
			227	7						241	2
			228	3						242	1
			229	2						243	1
			230	8						244	3
			231	8						245	2
			232	5						246	2
			233	4						247	1
			234	8						248	1
			235	5						249	2
			236	4						250	1
			237	11						251	2
			238	6						252	1
			239	6						256	1
			240	9						257	1
			241	7						259	1
			242	5						260	1
			243	5						262	1
			244	5						263	2
			245	4						264	5
			246	6						265	1
			247	8						266	4
			248	6						267	3
			249	4						270	1
			250	5						273	1
			251	2						276	1
			252	4						277	1
			253	4						278	3
			254	3						281	1
			255	5						283	1
			256	4						285	2
			257	3						287	1
			258	3						288	1
			259	4						294	1
			260	4						298	1
			261	6						299	1
			262	5						300	1
			263	4						301	4
			264	4						304	2
			265	3						307	1
			266	8						308	2
			267	6						309	2
			268	5						310	1
			269	2						311	1
			270	3						316	1
			271	4						318	1
			272	4						323	1
			273	3						325	2
			274	3						326	1
			275	6						328	1
			276	3						330	1
			277	4						331	1
			278	4						332	1
			279	4						335	1
			280	3						345	1
			281	1						348	1
			282	2						350	1
			283	4						351	1
			284	4						352	1
			285	5						354	1
			286	3						358	1
			287	2						362	1
			288	4						364	1
			289	5						366	2
			290	4						369	1
			291	4						374	1
			292	6						375	1
			293	2						376	1
			294	2						381	1
			295	5						388	2
			297	8						389	1
			298	3						397	1
			299	2						402	1
			300	3						408	1
			301	5						429	1
			302	2						453	1
			303	2						457	1
			304	2						460	1
			305	3						472	1
			306	3						492	1
			307	2						495	1
			308	1						514	1
			309	6						527	1
			310	2						552	1
			311	3						560	1
			312	2						590	1
			313	2						744	1
			314	1						768	1
			315	3
			316	3
			317	2
			318	3
			319	3
			320	2
			321	1
			322	6
			323	2
			324	2
			325	1
			326	5
			327	3
			328	1
			329	1
			331	2
			332	1
			333	3
			334	3
			335	2
			336	2
			337	3
			338	1
			339	5
			340	4
			341	2
			342	3
			343	1
			344	3
			345	1
			346	1
			347	4
			348	2
			349	3
			350	2
			351	1
			352	5
			353	4
			354	2
			355	2
			357	2
			358	2
			359	2
			360	1
			362	1
			364	3
			365	2
			366	3
			367	3
			368	2
			370	5
			371	2
			372	2
			373	2
			374	2
			375	2
			377	1
			378	2
			379	4
			380	1
			381	1
			382	3
			383	3
			384	3
			385	1
			386	3
			388	1
			390	2
			392	2
			396	2
			397	1
			399	1
			400	1
			401	3
			403	1
			404	2
			406	6
			408	1
			410	2
			412	1
			414	2
			416	1
			417	1
			419	1
			421	1
			422	1
			423	4
			424	3
			425	1
			426	1
			427	2
			432	2
			433	6
			434	2
			435	1
			441	1
			442	3
			444	1
			446	1
			448	1
			451	1
			457	1
			459	1
			461	1
			467	3
			468	1
			470	2
			471	1
			472	1
			474	1
			476	2
			477	2
			479	1
			480	2
			481	2
			482	2
			489	1
			495	1
			498	1
			512	1
			517	1
			520	1
			532	2
			538	1
			546	1
			548	2
			582	1
			613	1
			642	1
			653	1
			699	1
			725	1
			726	1
			763	1
			796	1
			802	1

### Sheet: Legend
Legend for supplemental file 4
Sheet	Dmel chromatin states overlap	the overlap between ChIP metapeak and te different chromatin states as measured by the apex of the metapeak, +/- 100 bases around the apex and the full metapeak
Sheet	Celegans ATAC counts by stage	The numbers of ChIP metapeaks and ATAC regions detected in different stages and the total overlaps
Sheet	Celegans Atc regions by stae	The numbers of ChIP metapeaks and ATAC regions assigned to different states that overlap
Sheet	Celegans ATAC overlap vs non	Comparison of the occupancy of metapeaks that do and do not overlap ATAC regions and the maximum peak height of ATAC regions that do and do not overlap ChIP metapeaks
